# Identification of new transmembrane proteins concentrated at the nuclear envelope using organellar proteomics of mesenchymal cells

**DOI:** 10.1101/486415

**Authors:** Li-Chun Cheng, Sabyasachi Baboo, Cory Lindsay, Liza Brusman, Salvador Martinez-Bartolomé, Olga Tapia, Xi Zhang, John R. Yates, Larry Gerace

## Abstract

The nuclear envelope (NE) is an endoplasmic reticulum (ER) subdomain that contains characteristic components dedicated to nuclear functions. These include nuclear pore complexes (NPCs) – the channels for nucleocytoplasmic transport, and the nuclear lamina (NL) – a scaffold for NE and chromatin organization at the nuclear periphery. Since numerous human diseases associated with NE/NL proteins occur in mesenchyme-derived cells, a more comprehensive characterization of proteins concentrated at the NE in these cell types is warranted. Accordingly, we used proteomics to analyze NE and other subcellular fractions isolated from mesenchymal stem cells and from differentiated adipocytes and myocytes. We evaluated the proteomics datasets to calculate relative protein enrichment in the NE fraction, using a spectral abundance-based scoring system that accurately described most benchmark proteins. We then examined five high-scoring transmembrane proteins expressed in all three cell types that were not previously known to be enriched at the NE. Using quantitative immunofluorescence microscopy to track ectopically expressed proteins, we validated that all five of these components are substantially concentrated at the NE of multiple cell types. One (Itprip) is exposed to the outer nuclear membrane, a second (Smpd4) is enriched at the NPC, and the three others (Mfsd10, Tmx4, and Arl6ip6) are suggested to reside in the inner nuclear membrane. Considering their sequences and other features, these proteins provide new focal points for studying the functions and membrane dynamics of the NE. Our datasets should be useful for identifying additional NE-concentrated proteins, and for evaluating candidates that are identified in screening.
