## Supplementary material for "Identification of new transmembrane proteins concentrated at the nuclear envelope using organellar proteomics of mesenchymal cells"

### Sheet: Benchmarks
Supplementary Table S2
Accession No.	Protein	Description	Known NE	TM region	Total SPC in U	Total SPC in A	Total SPC in M	NE Enrich Score in U	NE Enrich Score in A	NE Enrich Score in M	Subcellular Localization Benchmarks
Q8K3Z9	Pom121	Nuclear envelope pore membrane protein POM 121	TRUE	TRUE	51	49	33	0.990009	0.938691	1	1. Nuclear Envelope-NPC
Q8VCB1	Ndc1	Nucleoporin NDC1	TRUE	TRUE	98	80	21	0.674122	0.740816	0.896719	1. Nuclear Envelope-NPC
Q8R480	Nup85	Nuclear pore complex protein Nup85	TRUE	FALSE	25	39	12	1	0.860211	1	1. Nuclear Envelope-NPC
Q8CIC2	Nupl2	Nucleoporin-like protein 2	TRUE	FALSE	17	6	0	1	0.182892		1. Nuclear Envelope-NPC
Q91ZX6	Senp2	Sentrin-specific protease 2	TRUE	FALSE	9	4	0	1			1. Nuclear Envelope-NPC
Q9WUU9	Mcm3ap	Germinal-center associated nuclear protein	TRUE	FALSE	80	49	22	0.976626	0.909441	1	1. Nuclear Envelope-NPC
Q8R322	Gle1	Nucleoporin GLE1	TRUE	FALSE	23	16	1	0.970396	0.655736		1. Nuclear Envelope-NPC
Q8BH74	Nup107	Nuclear pore complex protein Nup107	TRUE	FALSE	99	132	100	0.940469	0.849524	1	1. Nuclear Envelope-NPC
Q8R0G9	Nup133	Nuclear pore complex protein Nup133	TRUE	FALSE	267	218	117	0.939116	0.619243	0.934377	1. Nuclear Envelope-NPC
P59235	Nup43	Nucleoporin Nup43	TRUE	FALSE	46	54	33	0.921123	0.715444	0.933172	1. Nuclear Envelope-NPC
P59110	Senp1	Sentrin-specific protease 1	TRUE	FALSE	14	5	10	0.90474	1	1	1. Nuclear Envelope-NPC
Q99P88	Nup155	Nuclear pore complex protein Nup155	TRUE	FALSE	280	378	197	0.862801	0.84626	0.895447	1. Nuclear Envelope-NPC
Q6PFD9	Nup98	Nuclear pore complex protein Nup98-Nup96	TRUE	FALSE	407	232	168	0.855857	0.653481	0.846516	1. Nuclear Envelope-NPC
Q8CJF7	Ahctf1	Protein ELYS	TRUE	FALSE	332	215	49	0.848011	0.469889	0.710181	1. Nuclear Envelope-NPC
Q8R4R6	Nup35	Nucleoporin NUP53	TRUE	FALSE	169	51	85	0.844852	0.740843	0.594178	1. Nuclear Envelope-NPC
Q9Z0W3	Nup160	Nuclear pore complex protein Nup160	TRUE	FALSE	125	210	134	0.842575	0.804941	0.994855	1. Nuclear Envelope-NPC
P58742	Aaas	Aladin	TRUE	FALSE	44	64	20	0.82333	0.763742	0.967911	1. Nuclear Envelope-NPC
Q9CWU9	Nup37	Nucleoporin Nup37	TRUE	FALSE	93	110	44	0.772829	0.748114	0.961803	1. Nuclear Envelope-NPC
Q8BJ71	Nup93	Nuclear pore complex protein Nup93	TRUE	FALSE	312	232	126	0.759036	0.473688	0.800164	1. Nuclear Envelope-NPC
Q63850	Nup62	Nuclear pore glycoprotein p62	TRUE	FALSE	63	66	58	0.745825	0.368861	0.544275	1. Nuclear Envelope-NPC
Q80U93	Nup214	Nuclear pore complex protein Nup214	TRUE	FALSE	189	130	93	0.743953	0.694989	0.785731	1. Nuclear Envelope-NPC
Q9JIH2	Nup50	Nuclear pore complex protein Nup50	TRUE	FALSE	117	74	76	0.738849	0.635766	0.729982	1. Nuclear Envelope-NPC
Q6ZQH8	Nup188	Nucleoporin NUP188 homolog	TRUE	FALSE	140	128	34	0.716435	0.679937	0.739532	1. Nuclear Envelope-NPC
Q8CEC0	Nup88	Nuclear pore complex protein Nup88	TRUE	FALSE	108	92	50	0.710008	0.662739	0.894222	1. Nuclear Envelope-NPC
Q8R2U0	Seh1l	Nucleoporin SEH1	TRUE	FALSE	161	171	72	0.699153	0.56891	0.653658	1. Nuclear Envelope-NPC
Q8C570	Rae1	mRNA export factor	TRUE	FALSE	181	118	97	0.683027	0.450752	0.524058	1. Nuclear Envelope-NPC
Q9ERU9	Ranbp2	E3 SUMO-protein ligase RanBP2	TRUE	FALSE	585	468	211	0.664168	0.587654	0.781045	1. Nuclear Envelope-NPC
F6ZDS4	Tpr	Nucleoprotein TPR	TRUE	FALSE	1023	520	568	0.617568	0.364952	0.424342	1. Nuclear Envelope-NPC
Q8BTS4	Nup54	Nuclear pore complex protein Nup54	TRUE	FALSE	75	82	33	0.599913	0.291841	0.755633	1. Nuclear Envelope-NPC
Q8R332	Nup58	Nucleoporin p58/p45	TRUE	FALSE	38	20	36	0.497222	0.206218	0.295278	1. Nuclear Envelope-NPC
Q6ZQE4	Nemp1	Nuclear envelope integral membrane protein 1	TRUE	TRUE	5	1	4	1			2. Nuclear Envelope- INM/NL
Q6ZWQ0	Syne2	Nesprin-2	TRUE	TRUE	200	156	23	0.990824	0.893211	1	2. Nuclear Envelope- INM/NL
Q4FZC9	Syne3	Nesprin-3	TRUE	TRUE	132	145	73	0.979371	0.894667	1	2. Nuclear Envelope- INM/NL
Q6ZWR6	Syne1	Nesprin-1	TRUE	TRUE	229	70	129	0.971847	0.925595	0.979625	2. Nuclear Envelope- INM/NL
Q9D666	Sun1	SUN domain-containing protein 1	TRUE	TRUE	190	231	223	0.965577	0.833801	0.976783	2. Nuclear Envelope- INM/NL
Q9WU40	Lemd3	Inner nuclear membrane protein Man1	TRUE	TRUE	117	86	85	0.961364	0.943832	1	2. Nuclear Envelope- INM/NL
Q8BJS4	Sun2	SUN domain-containing protein 2	TRUE	TRUE	333	359	255	0.91798	0.856284	0.979284	2. Nuclear Envelope- INM/NL
Q8BRG8	Tmem209	Transmembrane protein 209	TRUE	TRUE	56	61	54	0.903862	0.879383	0.900577	2. Nuclear Envelope- INM/NL
Q921T2	Tor1aip1	Torsin-1A-interacting protein 1	TRUE	TRUE	269	168	216	0.872509	0.616811	0.798436	2. Nuclear Envelope- INM/NL
Q61029	Tmpo	Lamina-associated polypeptide 2, isoforms beta/delta/epsilon/gamma	TRUE	TRUE	1325	343	421	0.863934	0.595488	0.68432	2. Nuclear Envelope- INM/NL
Q6DVA0	Lemd2	LEM domain-containing protein 2	TRUE	TRUE	79	83	38	0.854675	0.668287	0.980978	2. Nuclear Envelope- INM/NL
Q3TP92	Ctdnep1	CTD nuclear envelope phosphatase 1	TRUE	TRUE	5	3	0	0.847142			2. Nuclear Envelope- INM/NL
Q9DBS1	Tmem43	Transmembrane protein 43	TRUE	TRUE	644	278	189	0.738834	0.660788	0.534874	2. Nuclear Envelope- INM/NL
Q3U9G9	Lbr	Lamin-B receptor	TRUE	TRUE	125	82	98	0.643086	0.887224	0.839287	2. Nuclear Envelope- INM/NL
O08579	Emd	Emerin	TRUE	TRUE	256	120	114	0.60333	0.698995	0.629421	2. Nuclear Envelope- INM/NL
Q3UJ81	Cnep1r1	Nuclear envelope phosphatase-regulatory subunit 1	TRUE	TRUE	8	2	0	0.469052			2. Nuclear Envelope- INM/NL
A2A8U2	Tmem201	Transmembrane protein 201	TRUE	TRUE	3	19	4		0.944697		2. Nuclear Envelope- INM/NL
Q8VC65	Nrm	Nurim	TRUE	TRUE	3	7	2		1		2. Nuclear Envelope- INM/NL
Q920G9	Gmcl1	Germ cell-less protein-like 1	TRUE	FALSE	10	3	1	1			2. Nuclear Envelope- INM/NL
P21619	Lmnb2	Lamin-B2	TRUE	FALSE	427	278	438	0.948706	0.778396	0.963724	2. Nuclear Envelope- INM/NL
P14733	Lmnb1	Lamin-B1	TRUE	FALSE	1513	654	676	0.923714	0.723231	0.906698	2. Nuclear Envelope- INM/NL
Q7TPN9	Prr14	Proline-rich protein 14	TRUE	FALSE	26	21	9	0.897952	0.950405	1	2. Nuclear Envelope- INM/NL
P48678	Lmna	Prelamin-A/C	TRUE	FALSE	5975	2297	3825	0.791206	0.644614	0.6833	2. Nuclear Envelope- INM/NL
Q62186	Ssr4	Translocon-associated protein subunit delta	FALSE	TRUE	355	92	110	0.632384	0.250498	0.346753	3. Endoplasmic Reticulum
P56395	Cyb5a	Cytochrome b5	FALSE	TRUE	442	445	126	0.631875	0.247042	0.345083	3. Endoplasmic Reticulum
Q8BMK4	Ckap4	Cytoskeleton-associated protein 4	FALSE	TRUE	1707	431	637	0.630888	0.251646	0.370579	3. Endoplasmic Reticulum
Q9CYN2	Spcs2	Signal peptidase complex subunit 2	FALSE	TRUE	248	110	115	0.614341	0.428233	0.667055	3. Endoplasmic Reticulum
Q8VHE0	Sec63	Translocation protein SEC63 homolog	FALSE	TRUE	134	109	39	0.601381	0.50989	0.502584	3. Endoplasmic Reticulum
Q9EPE9	Atp13a1	Manganese-transporting ATPase 13A1	FALSE	TRUE	243	186	108	0.594768	0.391976	0.452802	3. Endoplasmic Reticulum
Q99PL5	Rrbp1	Ribosome-binding protein 1	FALSE	TRUE	1300	421	766	0.517683	0.198602	0.201616	3. Endoplasmic Reticulum
Q9CY50	Ssr1	Translocon-associated protein subunit alpha	FALSE	TRUE	44	38	36	0.506868	0.351041	0.711043	3. Endoplasmic Reticulum
P97363	Sptlc2	Serine palmitoyltransferase 2	FALSE	TRUE	139	88	69	0.506549	0.346446	0.598585	3. Endoplasmic Reticulum
P35564	Canx	Calnexin	FALSE	TRUE	1441	1007	822	0.499685	0.370764	0.495434	3. Endoplasmic Reticulum
Q91YQ5	Rpn1	Dolichyl-diphosphooligosaccharide--protein glycosyltransferase subunit 1	FALSE	TRUE	1228	704	462	0.493956	0.449944	0.400635	3. Endoplasmic Reticulum
P47758	Srprb	Signal recognition particle receptor subunit beta	FALSE	TRUE	157	60	75	0.464726	0.279531	0.377446	3. Endoplasmic Reticulum
Q9DBG6	Rpn2	Dolichyl-diphosphooligosaccharide--protein glycosyltransferase subunit 2	FALSE	TRUE	663	405	236	0.453978	0.556147	0.502387	3. Endoplasmic Reticulum
Q61595	Ktn1	Kinectin	FALSE	TRUE	648	176	258	0.442346	0.195905	0.3337	3. Endoplasmic Reticulum
Q61335	Bcap31	B-cell receptor-associated protein 31	FALSE	TRUE	378	179	199	0.434607	0.25803	0.223232	3. Endoplasmic Reticulum
Q8R0X7	Sgpl1	Sphingosine-1-phosphate lyase 1	FALSE	TRUE	251	127	90	0.430435	0.460452	0.595952	3. Endoplasmic Reticulum
O55143	Atp2a2	Sarcoplasmic/endoplasmic reticulum calcium ATPase 2	FALSE	TRUE	1604	772	839	0.409155	0.25154	0.341987	3. Endoplasmic Reticulum
Q91YH5	Atl3	Atlastin-3	FALSE	TRUE	419	426	178	0.359782	0.244065	0.544653	3. Endoplasmic Reticulum
Q99P72	Rtn4	Reticulon-4	FALSE	TRUE	735	409	493	0.217581	0.130725	0.241154	3. Endoplasmic Reticulum
Q9R0Q3	Tmed2	Transmembrane emp24 domain-containing protein 2	FALSE	TRUE	239	230	105	0.482594	0.512176	0.441433	4. Golgi
Q9CQE7	Ergic3	Endoplasmic reticulum-Golgi intermediate compartment protein 3	FALSE	TRUE	51	18	17	0.398638	0.663588	0.362026	4. Golgi
Q9DC16	Ergic1	Endoplasmic reticulum-Golgi intermediate compartment protein 1	FALSE	TRUE	112	65	80	0.38858	0.367208	0.453233	4. Golgi
Q8BI84	Mia3	Transport and Golgi organization protein 1 homolog	FALSE	TRUE	275	100	97	0.372821	0.142198	0.421705	4. Golgi
Q9DBH5	Lman2	Vesicular integral-membrane protein VIP36	FALSE	TRUE	493	277	218	0.371362	0.423009	0.441769	4. Golgi
Q9D0F3	Lman1	Protein ERGIC-53	FALSE	TRUE	388	150	275	0.36588	0.461953	0.39358	4. Golgi
Q8R1V4	Tmed4	Transmembrane emp24 domain-containing protein 4	FALSE	TRUE	122	82	44	0.364946	0.379562	0.321906	4. Golgi
O08547	Sec22b	Vesicle-trafficking protein SEC22b	FALSE	TRUE	215	207	102	0.355995	0.511102	0.473063	4. Golgi
Q61543	Glg1	Golgi apparatus protein 1	FALSE	TRUE	668	299	360	0.271527	0.306593	0.448185	4. Golgi
Q9QYE6	Golga5	Golgin subfamily A member 5	FALSE	TRUE	141	40	37	0.196906	0.118261	0.170292	4. Golgi
Q80XR2	Atp2c1	Calcium-transporting ATPase type 2C member 1	FALSE	TRUE	51	17	9	0.19159	0.198323	0.183859	4. Golgi
Q8BXA1	Golim4	Golgi integral membrane protein 4	FALSE	TRUE	106	30	60	0.188341	0.0407437	0.143038	4. Golgi
P27046	Man2a1	Alpha-mannosidase 2	FALSE	TRUE	251	104	80	0.139978	0.380081	0.455704	4. Golgi
Q9ESD7	Dysf	Dysferlin	FALSE	TRUE	252	69	101	0.653098	0.354117	0.35495	5. Plasma Membrane / Endosome / Lysosome
P10852	Slc3a2	4F2 cell-surface antigen heavy chain	FALSE	TRUE	406	115	251	0.586001	0.274634	0.194207	5. Plasma Membrane / Endosome / Lysosome
P15116	Cdh2	Cadherin-2	FALSE	TRUE	329	98	104	0.521975	0.149731	0.208625	5. Plasma Membrane / Endosome / Lysosome
Q69ZN7	Myof	Myoferlin	FALSE	TRUE	2744	622	1026	0.518055	0.376707	0.294703	5. Plasma Membrane / Endosome / Lysosome
Q9D7N9	Apmap	Adipocyte plasma membrane-associated protein	FALSE	TRUE	137	563	57	0.470894	0.433127	0.769243	5. Plasma Membrane / Endosome / Lysosome
Q02013	Aqp1	Aquaporin-1	FALSE	TRUE	155	56	100	0.461099	0.352926	0.3735	5. Plasma Membrane / Endosome / Lysosome
Q8VDN2	Atp1a1	Sodium/potassium-transporting ATPase subunit alpha-1	FALSE	TRUE	1188	313	649	0.421604	0.170549	0.233274	5. Plasma Membrane / Endosome / Lysosome
P43406	Itgav	Integrin alpha-V	FALSE	TRUE	367	134	295	0.40633	0.319264	0.240764	5. Plasma Membrane / Endosome / Lysosome
O35379	Abcc1	Multidrug resistance-associated protein 1	FALSE	TRUE	200	149	84	0.397761	0.209881	0.0606993	5. Plasma Membrane / Endosome / Lysosome
Q9R0K7	Atp2b2	Plasma membrane calcium-transporting ATPase 2	FALSE	TRUE	83	29	49	0.35599	0.0659204	0.178621	5. Plasma Membrane / Endosome / Lysosome
O70309	Itgb5	Integrin beta-5	FALSE	TRUE	147	58	124	0.305145	0.312102	0.165491	5. Plasma Membrane / Endosome / Lysosome
B2RXS4	Plxnb2	Plexin-B2	FALSE	TRUE	385	123	264	0.298891	0.0753247	0.128254	5. Plasma Membrane / Endosome / Lysosome
Q61391	Mme	Neprilysin	FALSE	TRUE	360	229	471	0.260035	0.225284	0.179204	5. Plasma Membrane / Endosome / Lysosome
P00405	Mtco2	Cytochrome c oxidase subunit 2	FALSE	TRUE	419	184	96	0.234513	0.337857	0.247415	5. Plasma Membrane / Endosome / Lysosome
Q64449	Mrc2	C-type mannose receptor 2	FALSE	TRUE	305	208	325	0.228965	0.164154	0.150454	5. Plasma Membrane / Endosome / Lysosome
Q9Z1G4	Atp6v0a1	V-type proton ATPase 116 kDa subunit a isoform 1	FALSE	TRUE	127	119	111	0.178558	0.240003	0.140341	5. Plasma Membrane / Endosome / Lysosome
Q01279	Egfr	Epidermal growth factor receptor	FALSE	TRUE	67	32	43	0.175347	0.216781	0.233213	5. Plasma Membrane / Endosome / Lysosome
P11438	Lamp1	Lysosome-associated membrane glycoprotein 1	FALSE	TRUE	176	99	179	0.0595549	0.0393208	0.0753238	5. Plasma Membrane / Endosome / Lysosome
P63082	Atp6v0c	V-type proton ATPase 16 kDa proteolipid subunit	FALSE	TRUE	267	460	304	0.00465168	0.366305	0.0741533	5. Plasma Membrane / Endosome / Lysosome
Q9CQH3	Ndufb5	NADH dehydrogenase [ubiquinone] 1 beta subcomplex subunit 5, mitochondrial	FALSE	TRUE	93	66	37	0.641075	0.185268	0.385798	6. Mitochondria
O35465	Fkbp8	Peptidyl-prolyl cis-trans isomerase FKBP8	FALSE	TRUE	205	136	113	0.47329	0.309463	0.591154	6. Mitochondria
Q9CPQ3	Tomm22	Mitochondrial import receptor subunit TOM22 homolog	FALSE	TRUE	118	99	73	0.423374	0.21852	0.374213	6. Mitochondria
Q9D880	Timm50	Mitochondrial import inner membrane translocase subunit TIM50	FALSE	TRUE	77	56	29	0.409472	0.17601	0.470359	6. Mitochondria
P51881	Slc25a5	ADP/ATP translocase 2	FALSE	TRUE	604	687	353	0.385513	0.24156	0.482619	6. Mitochondria
Q8CAQ8	Immt	MICOS complex subunit Mic60	FALSE	TRUE	716	655	361	0.352733	0.243233	0.280935	6. Mitochondria
P48962	Slc25a4	ADP/ATP translocase 1	FALSE	TRUE	472	384	321	0.323711	0.329211	0.542416	6. Mitochondria
Q61941	Nnt	NAD(P) transhydrogenase, mitochondrial	FALSE	TRUE	417	131	169	0.316797	0.488207	0.320938	6. Mitochondria
Q9Z2I0	Letm1	Mitochondrial proton/calcium exchanger protein	FALSE	TRUE	252	300	65	0.298749	0.198263	0.397684	6. Mitochondria
Q791V5	Mtch2	Mitochondrial carrier homolog 2	FALSE	TRUE	144	119	72	0.274777	0.41663	0.337764	6. Mitochondria
Q9CZW5	Tomm70	Mitochondrial import receptor subunit TOM70	FALSE	TRUE	311	342	95	0.260843	0.239609	0.361832	6. Mitochondria
Q9DCC8	Tomm20	Mitochondrial import receptor subunit TOM20 homolog	FALSE	TRUE	216	179	69	0.256774	0.420648	0.170862	6. Mitochondria
Q8BH59	Slc25a12	Calcium-binding mitochondrial carrier protein Aralar1	FALSE	TRUE	205	154	121	0.246818	0.378755	0.515706	6. Mitochondria
Q60930	Vdac2	Voltage-dependent anion-selective channel protein 2	FALSE	TRUE	1271	956	926	0.20071	0.127522	0.241266	6. Mitochondria
Q8VEM8	Slc25a3	Phosphate carrier protein, mitochondrial	FALSE	TRUE	880	418	275	0.0627254	0.290425	0.20213	6. Mitochondria
Q9CR62	Slc25a11	Mitochondrial 2-oxoglutarate/malate carrier protein	FALSE	TRUE	117	117	36	0.0434147	0.392038	0.225723	6. Mitochondria
