## Supplementary material for "Identification of new transmembrane proteins concentrated at the nuclear envelope using organellar proteomics of mesenchymal cells"

### Sheet: List of genes clustered
Supplementary Table S3
Accession No.	Protein	Description	Known NE	TM region	Total SPC in U	Total SPC in A	Total SPC in M	NE Enrich Score in U	NE Enrich Score in A	NE Enrich Score in M	Cluster #
Q9CQU3	Rer1	Protein RER1	FALSE	TRUE	5	8	11	0.812613	0.273517	0.203742	1
Q9Z2A7	Dgat1	Diacylglycerol O-acyltransferase 1	FALSE	TRUE	28	155	7	0.783453	0.40512	0.259242	1
Q9CQS8	Sec61b	Protein transport protein Sec61 subunit beta	FALSE	TRUE	22	8	10	0.77266	0.269056	0.459077	1
Q91V08	Clec2d	C-type lectin domain family 2 member D	FALSE	TRUE	6	18	7	0.757921	0	0	1
Q91X78	Erlin1	Erlin-1	FALSE	TRUE	79	44	40	0.713132	0.288725	0.300512	1
P51912	Slc1a5	Neutral amino acid transporter B(0)	FALSE	TRUE	10	18	11	0.708536	0.35469	0.0991287	1
Q9CQX2	Cyb5b	Cytochrome b5 type B	FALSE	TRUE	154	177	65	0.698221	0.223861	0.304172	1
Q9QYF1	Rdh11	Retinol dehydrogenase 11	FALSE	TRUE	93	74	34	0.672905	0.334892	0.356222	1
P03930	Mtatp8	ATP synthase protein 8	FALSE	TRUE	240	231	98	0.669822	0.250464	0.166302	1
Q9ESD7	Dysf	Dysferlin	FALSE	TRUE	252	69	101	0.653098	0.354117	0.35495	1
Q8VDS8	Stx18	Syntaxin-18	FALSE	TRUE	33	17	8	0.619822	0.112216	0.119443	1
P15379	Cd44	CD44 antigen	FALSE	TRUE	120	29	47	0.616061	0.238797	0.122723	1
E2JF22	Piezo1	Piezo-type mechanosensitive ion channel component 1	FALSE	TRUE	50	18	10	0.593589	0.035463	0.317305	1
P10852	Slc3a2	4F2 cell-surface antigen heavy chain	FALSE	TRUE	406	115	251	0.586001	0.274634	0.194207	1
P97300	Nptn	Neuroplastin	FALSE	TRUE	110	54	63	0.579454	0.345663	0.223273	1
P82349	Sgcb	Beta-sarcoglycan	FALSE	TRUE	95	36	101	0.5687	0.264254	0.248974	1
Q8K299	Scara5	Scavenger receptor class A member 5	FALSE	TRUE	46	50	13	0.56555	0.330385	0.22198	1
Q9ERS2	Ndufa13	NADH dehydrogenase [ubiquinone] 1 alpha subcomplex subunit 13	FALSE	TRUE	170	144	35	0.562174	0.276855	0.237505	1
Q8R2Q8	Bst2	Bone marrow stromal antigen 2	FALSE	TRUE	48	15	109	0.558809	0.314511	0.0840108	1
P41216	Acsl1	Long-chain-fatty-acid--CoA ligase 1	FALSE	TRUE	121	5004	19	0.550752	0.279305	0.212274	1
Q9CQC7	Ndufb4	NADH dehydrogenase [ubiquinone] 1 beta subcomplex subunit 4	FALSE	TRUE	108	60	32	0.549607	0.395193	0.213359	1
P15116	Cdh2	Cadherin-2	FALSE	TRUE	329	98	104	0.521975	0.149731	0.208625	1
P21995	Emb	Embigin	FALSE	TRUE	17	14	5	0.518896	0.24996	0	1
Q99PL5	Rrbp1	Ribosome-binding protein 1	FALSE	TRUE	1300	421	766	0.517683	0.198602	0.201616	1
Q61165	Slc9a1	Sodium/hydrogen exchanger 1	FALSE	TRUE	62	37	27	0.516807	0.187648	0.0722693	1
Q8BGY7	Fam210a	Protein FAM210A	FALSE	TRUE	13	27	10	0.502097	0.313363	0.18278	1
Q9CXE7	Tmed5	Transmembrane emp24 domain-containing protein 5	FALSE	TRUE	38	38	22	0.869439	0.281772	0.593674	1
Q8R3Q0	Saraf	Store-operated calcium entry-associated regulatory factor	FALSE	TRUE	34	48	29	0.752543	0.206516	0.431711	1
Q8R366	Igsf8	Immunoglobulin superfamily member 8	FALSE	TRUE	37	29	17	0.749339	0.113341	0.431121	1
Q922Q8	Lrrc59	Leucine-rich repeat-containing protein 59	FALSE	TRUE	280	129	110	0.69699	0.251781	0.402736	1
O35083	Agpat1	1-acyl-sn-glycerol-3-phosphate acyltransferase alpha	FALSE	TRUE	67	114	25	0.685406	0.224528	0.555482	1
P82347	Sgcd	Delta-sarcoglycan	FALSE	TRUE	141	44	91	0.684206	0.162965	0.368413	1
Q8BXZ1	Tmx3	Protein disulfide-isomerase TMX3	FALSE	TRUE	156	98	59	0.681953	0.294135	0.573503	1
Q62351	Tfrc	Transferrin receptor protein 1	FALSE	TRUE	21	18	16	0.665013	0.12622	0.577864	1
Q9CQH3	Ndufb5	NADH dehydrogenase [ubiquinone] 1 beta subcomplex subunit 5, mitochondrial	FALSE	TRUE	93	66	37	0.641075	0.185268	0.385798	1
Q62186	Ssr4	Translocon-associated protein subunit delta	FALSE	TRUE	355	92	110	0.632384	0.250498	0.346753	1
P56395	Cyb5a	Cytochrome b5	FALSE	TRUE	442	445	126	0.631875	0.247042	0.345083	1
Q8BMK4	Ckap4	Cytoskeleton-associated protein 4	FALSE	TRUE	1707	431	637	0.630888	0.251646	0.370579	1
P18572	Bsg	Basigin	FALSE	TRUE	105	141	76	0.58423	0.233941	0.394011	1
Q9CY27	Tecr	Very-long-chain enoyl-CoA reductase	FALSE	TRUE	92	66	37	0.589229	0.292892	0.450137	1
Q60714	Slc27a1	Long-chain fatty acid transport protein 1	FALSE	TRUE	18	88	6	0.547371	0.286325	0.513559	1
Q9QXX4	Slc25a13	Calcium-binding mitochondrial carrier protein Aralar2	FALSE	TRUE	37	10	14	0.534721	0.151493	0.634584	1
O88967	Yme1l1	ATP-dependent zinc metalloprotease YME1L1	FALSE	TRUE	93	93	34	0.514782	0.116597	0.637739	1
O55022	Pgrmc1	Membrane-associated progesterone receptor component 1	FALSE	TRUE	603	331	201	0.516974	0.364668	0.388371	1
Q9D0L7	Armc10	Armadillo repeat-containing protein 10	FALSE	TRUE	48	8	12	0.549898	0.243149	0.277324	1
Q69ZN7	Myof	Myoferlin	FALSE	TRUE	2744	622	1026	0.518055	0.376707	0.294703	1
P97797	Sirpa	Tyrosine-protein phosphatase non-receptor type substrate 1	FALSE	TRUE	87	26	30	0.503467	0	0.112252	1
Q3V009	Tmed1	Transmembrane emp24 domain-containing protein 1	FALSE	TRUE	48	13	12	0.625102	0.504761	0.199559	2
Q8K1X1	Wdr11	WD repeat-containing protein 11	FALSE	TRUE	22	40	27	0.125277	0.652778	0.514667	2
Q6ZQM8	Ugt1a7c	UDP-glucuronosyltransferase 1-7C	FALSE	TRUE	119	169	39	0.547455	0.544253	0.29506	2
Q31125	Slc39a7	Zinc transporter SLC39A7	FALSE	TRUE	38	55	12	0.141423	0.679089	0.43156	2
P39098	Man1a2	Mannosyl-oligosaccharide 1,2-alpha-mannosidase IB	FALSE	TRUE	33	7	5	0.0352394	0.562374	0.35564	2
Q8CD26	Slc35e1	Solute carrier family 35 member E1	FALSE	TRUE	17	8	5	0.490628	0.540419	0.169298	2
O88856	Tpst2	Protein-tyrosine sulfotransferase 2	FALSE	TRUE	42	11	5	0.294124	0.676857	0.129349	2
Q8C3X8	Lmf2	Lipase maturation factor 2	FALSE	TRUE	11	27	8	0.232175	0.631618	0.0984569	2
P70180	Npr3	Atrial natriuretic peptide receptor 3	FALSE	TRUE	124	9	8	0.187638	0.570763	0	2
Q9ET30	Tm9sf3	Transmembrane 9 superfamily member 3	FALSE	TRUE	291	181	160	0.135902	0.542645	0.266315	2
Q5F285	Tmem256	Transmembrane protein 256	FALSE	TRUE	21	12	28	0	0.586303	0	2
Q6NSU3	Glt8d1	Glycosyltransferase 8 domain-containing protein 1	FALSE	TRUE	21	10	9	0	0.545072	0	2
Q9DCK3	Tspan4	Tetraspanin-4	FALSE	TRUE	21	9	5	0	0.608888	0	2
Q8R2Y3	Dolk	Dolichol kinase	FALSE	TRUE	13	43	7	0	0.576443	0	2
Q9DAM7	Tmem263	Transmembrane protein 263	FALSE	TRUE	5	8	37	0	0.607224	0.191536	2
P61804	Dad1	Dolichyl-diphosphooligosaccharide--protein glycosyltransferase subunit DAD1	FALSE	TRUE	6	8	33	0.573683	0.63758	0.0524136	2
Q9CQJ1	Higd2a	HIG1 domain family member 2A	FALSE	TRUE	40	14	18	0.43267	0.730159	0.117566	2
Q91XB7	Yif1a	Protein YIF1A	FALSE	TRUE	28	12	13	0.401344	0.635891	0.12969	2
Q9JKN1	Slc30a7	Zinc transporter 7	FALSE	TRUE	10	17	14	0.353627	0.587529	0.100968	2
O08914	Faah	Fatty-acid amide hydrolase 1	FALSE	TRUE	34	5	11	0.353364	0.766441	0.241514	2
P70295	Aup1	Ancient ubiquitous protein 1	FALSE	TRUE	38	13	5	0.316801	0.514482	0	2
Q06335	Aplp2	Amyloid-like protein 2	FALSE	TRUE	53	74	6	0.203449	0.544884	0.140185	2
Q9JJR8	Tmem9b	Transmembrane protein 9B	FALSE	TRUE	15	21	6	0.166976	0.551797	0	2
O35114	Scarb2	Lysosome membrane protein 2	FALSE	TRUE	72	34	74	0.152639	0.500946	0.0258002	2
Q05909	Ptprg	Receptor-type tyrosine-protein phosphatase gamma	FALSE	TRUE	39	8	5	0.0356006	0.571154	0	2
Q3TYS2	N/A	Uncharacterized protein C17orf62 homolog	FALSE	TRUE	9	18	13	0.547859	0.720219	0.219828	2
Q8R3Y5	N/A	Uncharacterized protein C19orf47 homolog	FALSE	FALSE	12	20	6	0.187178	0.573158	0.600026	2
Q9CYI0	N/A	Protein Njmu-R1	FALSE	FALSE	13	20	27	0.104929	0.615445	0.41298	2
Q9CXL3	N/A	Uncharacterized protein C7orf50 homolog	FALSE	FALSE	14	6	23	0.0846131	0	0.671932	2
Q8C3W1	N/A	Uncharacterized protein C1orf198 homolog	FALSE	FALSE	18	7	33	0.0598448	1	0.572675	2
Q9CQE8	N/A	UPF0568 protein C14orf166 homolog	FALSE	FALSE	10	15	6	0	0.544111	0.60397	2
Q91V01	Lpcat3	Lysophospholipid acyltransferase 5	FALSE	TRUE	9	44	6	0.165812	0.0506532	1	3
Q8R0Y8	Slc25a42	Mitochondrial coenzyme A transporter SLC25A42	FALSE	TRUE	9	36	5	0	0.231389	0.886931	3
Q3UDR8	Yipf3	Protein YIPF3	FALSE	TRUE	35	16	5	0.157357	0	0.770822	3
Q3TMX7	Qsox2	Sulfhydryl oxidase 2	FALSE	TRUE	56	30	9	0.0232304	0.242054	0.653009	3
Q91X88	Pomgnt1	Protein O-linked-mannose beta-1,2-N-acetylglucosaminyltransferase 1	FALSE	TRUE	16	9	5	0	0.0754505	0.623321	3
Q8VCX5	Micu1	Calcium uptake protein 1, mitochondrial	FALSE	TRUE	30	16	10	0.0924496	0.0829573	0.528816	3
Q8CHK3	Mboat7	Lysophospholipid acyltransferase 7	FALSE	TRUE	38	26	12	0.604237	0.358528	0.889286	4
Q8JZR0	Acsl5	Long-chain-fatty-acid--CoA ligase 5	FALSE	TRUE	58	36	27	0.408237	0.245802	0.758597	4
Q922J9	Far1	Fatty acyl-CoA reductase 1	FALSE	TRUE	115	86	21	0.394257	0.294287	0.696891	4
Q9DCF9	Ssr3	Translocon-associated protein subunit gamma	FALSE	TRUE	42	9	19	0.706786	0.256318	0.682451	4
Q9D710	Tmx2	Thioredoxin-related transmembrane protein 2	FALSE	TRUE	32	33	7	0.696377	0.241407	0.736039	4
Q8BNI4	Derl2	Derlin-2	FALSE	TRUE	62	29	21	0.612597	0.284261	0.692985	4
Q9JI99	Sgpp1	Sphingosine-1-phosphate phosphatase 1	FALSE	TRUE	25	11	12	0.582937	0.301548	0.758509	4
Q99KU0	Vmp1	Vacuole membrane protein 1	FALSE	TRUE	39	32	7	0.555665	0.282826	0.649225	4
Q99L43	Cds2	Phosphatidate cytidylyltransferase 2	FALSE	TRUE	23	18	21	0.493275	0.253382	0.744042	4
Q9D1Q4	Dpm3	Dolichol-phosphate mannosyltransferase subunit 3	FALSE	TRUE	27	10	5	0.470124	0.22475	0.762025	4
Q8VDP6	Cdipt	CDP-diacylglycerol--inositol 3-phosphatidyltransferase	FALSE	TRUE	12	7	5	0.418756	0.158192	0.762025	4
Q9CZX9	Emc4	ER membrane protein complex subunit 4	FALSE	TRUE	31	28	11	0.433102	0.334958	0.782098	4
Q6PA06	Atl2	Atlastin-2	FALSE	TRUE	27	44	15	0.393532	0.319612	0.910841	4
Q6QD59	Bnip1	Vesicle transport protein SEC20	FALSE	TRUE	30	16	6	0.752937	0.269042	0.811231	4
Q9R0P6	Sec11a	Signal peptidase complex catalytic subunit SEC11A	FALSE	TRUE	37	20	28	0.71914	0.153214	0.826523	4
Q8K358	Pigu	Phosphatidylinositol glycan anchor biosynthesis class U protein	FALSE	TRUE	25	15	9	0.596575	0.352108	1	4
Q9QYI4	Dnajb12	DnaJ homolog subfamily B member 12	FALSE	TRUE	21	9	6	0.565681	0	1	4
O88736	Hsd17b7	3-keto-steroid reductase	FALSE	TRUE	31	80	15	0.544725	0.211496	0.723067	4
Q9DB25	Alg5	Dolichyl-phosphate beta-glucosyltransferase	FALSE	TRUE	126	99	48	0.431418	0.342715	0.736195	4
Q9CY50	Ssr1	Translocon-associated protein subunit alpha	FALSE	TRUE	44	38	36	0.506868	0.351041	0.711043	4
Q78XF5	Ostc	Oligosaccharyltransferase complex subunit OSTC	FALSE	TRUE	92	21	16	0.429538	0.50073	0.31726	5
Q8K273	Mmgt1	Membrane magnesium transporter 1	FALSE	TRUE	29	30	6	0.502681	0.323356	0.567329	5
O09005	Degs1	Sphingolipid delta(4)-desaturase DES1	FALSE	TRUE	66	42	30	0.500022	0.258818	0.55984	5
O35465	Fkbp8	Peptidyl-prolyl cis-trans isomerase FKBP8	FALSE	TRUE	205	136	113	0.47329	0.309463	0.591154	5
Q9QY76	Vapb	Vesicle-associated membrane protein-associated protein B	FALSE	TRUE	234	104	120	0.418946	0.21221	0.522677	5
Q8CIB6	Tmem230	Transmembrane protein 230	FALSE	TRUE	13	8	8	0.417101	0.166131	0.612214	5
Q64310	Surf4	Surfeit locus protein 4	FALSE	TRUE	125	27	26	0.385667	0.492324	0.628281	5
Q91YH5	Atl3	Atlastin-3	FALSE	TRUE	419	426	178	0.359782	0.244065	0.544653	5
O08734	Bak1	Bcl-2 homologous antagonist/killer	FALSE	TRUE	19	6	21	0.356186	0.187179	0.64567	5
Q9JI39	Abcb10	ATP-binding cassette sub-family B member 10, mitochondrial	FALSE	TRUE	28	20	14	0.292223	0.229975	0.62509	5
Q99JR1	Sfxn1	Sideroflexin-1	FALSE	TRUE	132	175	48	0.289787	0.198113	0.542848	5
Q8JZN7	Rhot2	Mitochondrial Rho GTPase 2	FALSE	TRUE	74	66	11	0.278932	0.195963	0.537233	5
P06339	H2-T23	H-2 class I histocompatibility antigen, D-37 alpha chain	FALSE	TRUE	14	9	23	0.219917	0.215039	0.524884	5
Q61334	Bcap29	B-cell receptor-associated protein 29	FALSE	TRUE	44	36	17	0.361924	0.332949	0.637283	5
O08547	Sec22b	Vesicle-trafficking protein SEC22b	FALSE	TRUE	215	207	102	0.355995	0.511102	0.473063	5
Q8BX90	Fndc3a	Fibronectin type-III domain-containing protein 3A	FALSE	TRUE	259	132	90	0.354601	0.300694	0.620732	5
P70227	Itpr3	Inositol 1,4,5-trisphosphate receptor type 3	FALSE	TRUE	314	212	217	0.342497	0.515039	0.617622	5
Q8VBT0	Tmx1	Thioredoxin-related transmembrane protein 1	FALSE	TRUE	59	25	40	0.334797	0.342793	0.562607	5
O54734	Ddost	Dolichyl-diphosphooligosaccharide--protein glycosyltransferase 48 kDa subunit	FALSE	TRUE	420	352	182	0.322756	0.495222	0.631277	5
Q6P5B0	Rrp12	RRP12-like protein	FALSE	TRUE	62	33	42	0.318747	0.332942	0.651223	5
Q9EP69	Sacm1l	Phosphatidylinositide phosphatase SAC1	FALSE	TRUE	273	210	103	0.313044	0.361405	0.531317	5
P61620	Sec61a1	Protein transport protein Sec61 subunit alpha isoform 1	FALSE	TRUE	19	31	43	0.296043	0.498056	0.593197	5
O70503	Hsd17b12	Very-long-chain 3-oxoacyl-CoA reductase	FALSE	TRUE	138	211	50	0.295345	0.391058	0.580276	5
Q9QYC7	Ggcx	Vitamin K-dependent gamma-carboxylase	FALSE	TRUE	45	41	22	0.286654	0.516552	0.445444	5
Q3UJD6	Usp19	Ubiquitin carboxyl-terminal hydrolase 19	FALSE	TRUE	34	45	16	0.275961	0.49161	0.609868	5
Q6P4S8	Ints1	Integrator complex subunit 1	FALSE	TRUE	134	149	41	0.206279	0.560272	0.543393	5
Q9D517	Agpat3	1-acyl-sn-glycerol-3-phosphate acyltransferase gamma	FALSE	TRUE	46	79	24	0.192842	0.393682	0.521357	5
Q9QYB1	Clic4	Chloride intracellular channel protein 4	FALSE	TRUE	64	143	116	0.174044	0.394213	0.545382	5
Q6NSQ9	G6pc3	Glucose-6-phosphatase 3	FALSE	TRUE	40	23	7	0.169926	0.457865	0.519718	5
P21958	Tap1	Antigen peptide transporter 1	FALSE	TRUE	60	46	55	0.137811	0.481478	0.638385	5
P83093	Stim2	Stromal interaction molecule 2	FALSE	TRUE	41	19	31	0.137414	0.415386	0.582062	5
O35704	Sptlc1	Serine palmitoyltransferase 1	FALSE	TRUE	138	60	28	0.423769	0.422269	0.551238	5
O35245	Pkd2	Polycystin-2	FALSE	TRUE	61	16	21	0.404812	0.443693	0.556945	5
Q9Z329	Itpr2	Inositol 1,4,5-trisphosphate receptor type 2	FALSE	TRUE	107	167	35	0.400351	0.405778	0.568287	5
Q8C7X2	Emc1	ER membrane protein complex subunit 1	FALSE	TRUE	112	138	59	0.390395	0.468423	0.634889	5
Q78IS1	Tmed3	Transmembrane emp24 domain-containing protein 3	FALSE	TRUE	103	52	44	0.389566	0.448172	0.672115	5
Q8BH79	Ano10	Anoctamin-10	FALSE	TRUE	125	142	46	0.378331	0.385147	0.630356	5
Q8BKE6	Cyp20a1	Cytochrome P450 20A1	FALSE	TRUE	121	47	31	0.346854	0.402961	0.596366	5
Q9Z1Q5	Clic1	Chloride intracellular channel protein 1	FALSE	TRUE	8	34	109	0.387633	0.712455	0.699936	5
Q8VCM8	Ncln	Nicalin	FALSE	TRUE	73	48	29	0.379638	0.646508	0.760221	5
Q9D8V0	Hm13	Minor histocompatibility antigen H13	FALSE	TRUE	35	6	14	0.253677	0.719718	0.653064	5
Q9R233	Tapbp	Tapasin	FALSE	TRUE	152	105	274	0.379601	0.541582	0.555925	5
P46978	Stt3a	Dolichyl-diphosphooligosaccharide--protein glycosyltransferase subunit STT3A	FALSE	TRUE	186	134	85	0.379217	0.527767	0.519591	5
Q6PD26	Pigs	GPI transamidase component PIG-S	FALSE	TRUE	54	44	31	0.510418	0.589335	0.449238	5
O88587	Comt	Catechol O-methyltransferase	FALSE	TRUE	117	84	103	0.492031	0.615303	0.458784	5
Q9DBG6	Rpn2	Dolichyl-diphosphooligosaccharide--protein glycosyltransferase subunit 2	FALSE	TRUE	663	405	236	0.453978	0.556147	0.502387	5
Q64435	Ugt1a6	UDP-glucuronosyltransferase 1-6	FALSE	TRUE	147	212	49	0.427381	0.598526	0.472278	5
Q80UM7	Mogs	Mannosyl-oligosaccharide glucosidase	FALSE	TRUE	56	46	24	0.422737	0.571705	0.374318	5
Q9CX30	Yif1b	Protein YIF1B	FALSE	TRUE	34	18	11	0.401836	0.646621	0.517637	5
Q9CQE7	Ergic3	Endoplasmic reticulum-Golgi intermediate compartment protein 3	FALSE	TRUE	51	18	17	0.398638	0.663588	0.362026	5
Q8K2C9	Hacd3	Very-long-chain (3R)-3-hydroxyacyl-CoA dehydratase 3	FALSE	TRUE	45	56	19	0.29363	0.585341	0.38738	5
Q9JIG8	Praf2	PRA1 family protein 2	FALSE	TRUE	91	40	30	0.276209	0.506705	0.377413	5
Q8R5J9	Arl6ip5	PRA1 family protein 3	FALSE	TRUE	162	66	78	0.257582	0.614476	0.418537	5
Q8BHY2	Noc4l	Nucleolar complex protein 4 homolog	FALSE	TRUE	81	53	36	0.414265	0.64552	0.363024	5
Q6DID7	Wls	Protein wntless homolog	FALSE	TRUE	18	12	33	0.387557	0.669193	0.362734	5
Q8BM55	Tmem214	Transmembrane protein 214	FALSE	TRUE	29	19	19	0.370504	0.648688	0.282569	5
Q8K4X7	Agpat4	1-acyl-sn-glycerol-3-phosphate acyltransferase delta	FALSE	TRUE	16	10	13	0.362453	0.595583	0.269733	5
P50172	Hsd11b1	Corticosteroid 11-beta-dehydrogenase isozyme 1	FALSE	TRUE	8	30	9	0.327253	0.670297	0.468461	5
P48962	Slc25a4	ADP/ATP translocase 1	FALSE	TRUE	472	384	321	0.323711	0.329211	0.542416	5
Q3UIU2	Ndufb6	NADH dehydrogenase [ubiquinone] 1 beta subcomplex subunit 6	FALSE	TRUE	12	21	10	0.297294	0.52755	0.402575	5
P52875	Tmem165	Transmembrane protein 165	FALSE	TRUE	78	24	26	0.277879	0.554918	0.475413	5
Q8BH59	Slc25a12	Calcium-binding mitochondrial carrier protein Aralar1	FALSE	TRUE	205	154	121	0.246818	0.378755	0.515706	5
Q91ZN5	Slc35b2	Adenosine 3'-phospho 5'-phosphosulfate transporter 1	FALSE	TRUE	21	15	8	0.234947	0.375415	0.547506	5
Q8K1E0	Stx5	Syntaxin-5	FALSE	TRUE	131	24	15	0.228677	0.263626	0.570622	5
Q99LR1	Abhd12	Monoacylglycerol lipase ABHD12	FALSE	TRUE	56	59	43	0.180459	0.435139	0.589874	5
Q9R0Q3	Tmed2	Transmembrane emp24 domain-containing protein 2	FALSE	TRUE	239	230	105	0.482594	0.512176	0.441433	5
P97333	Nrp1	Neuropilin-1	FALSE	TRUE	121	41	34	0.424004	0.504616	0.385574	5
Q920L1	Fads1	Fatty acid desaturase 1	FALSE	TRUE	27	17	11	0.409862	0.240054	0.5363	5
Q924Z4	Cers2	Ceramide synthase 2	FALSE	TRUE	15	5	19	0.401248	0.450193	0.582176	5
Q9R1J0	Nsdhl	Sterol-4-alpha-carboxylate 3-dehydrogenase, decarboxylating	FALSE	TRUE	63	134	62	0.38538	0.33022	0.509287	5
Q3KNM2	42799	E3 ubiquitin-protein ligase MARCH5	FALSE	TRUE	38	34	5	0.214956	0.275087	0.561878	5
Q8BHT6	B3glct	Beta-1,3-glucosyltransferase	FALSE	TRUE	16	6	5	0.272114	0.388756	0.768744	6
Q6GV12	Kdsr	3-ketodihydrosphingosine reductase	FALSE	TRUE	71	31	23	0.253493	0.420695	0.720657	6
Q8BMD8	Slc25a24	Calcium-binding mitochondrial carrier protein SCaMC-1	FALSE	TRUE	92	54	69	0.252782	0.532731	0.84335	6
P70428	Ext2	Exostosin-2	FALSE	TRUE	16	10	10	0.149936	0.345906	0.912105	6
Q8CHT3	Ints5	Integrator complex subunit 5	FALSE	TRUE	18	18	6	0.0850175	0.500992	1	6
Q8K0C4	Cyp51a1	Lanosterol 14-alpha demethylase	FALSE	TRUE	43	41	19	0.188829	0.38381	0.705479	6
Q3U4G3	Xxylt1	Xyloside xylosyltransferase 1	FALSE	TRUE	20	22	9	0.0676066	0.743562	0.795399	6
Q8BGD5	Cpt1c	Carnitine O-palmitoyltransferase 1, brain isoform	FALSE	TRUE	18	16	5	0	0.788527	0.642311	6
A2AN08	Ubr4	E3 ubiquitin-protein ligase UBR4	FALSE	TRUE	6	55	49	0	0.770158	0.62342	6
Q9D958	Spcs1	Signal peptidase complex subunit 1	FALSE	TRUE	17	10	7	0.694594	0.424025	0.836371	7
Q8BHC7	Rhbdd1	Rhomboid-related protein 4	FALSE	TRUE	14	6	9	0.609446	0.47136	0.817235	7
Q921T2	Tor1aip1	Torsin-1A-interacting protein 1	TRUE	TRUE	269	168	216	0.872509	0.616811	0.798436	7
Q61029	Tmpo	Lamina-associated polypeptide 2, isoforms beta/delta/epsilon/gamma	TRUE	TRUE	1325	343	421	0.863934	0.595488	0.68432	7
Q3U9G9	Lbr	Lamin-B receptor	TRUE	TRUE	125	82	98	0.643086	0.887224	0.839287	7
Q9CYN9	Atp6ap2	Renin receptor	FALSE	TRUE	26	7	7	0.767865	0.534759	0.79527	7
Q61033	Tmpo	Lamina-associated polypeptide 2, isoforms alpha/zeta	FALSE	FALSE	1263	337	408	0.785527	0.522138	0.525115	7
O08579	Emd	Emerin	TRUE	TRUE	256	120	114	0.60333	0.698995	0.629421	7
Q9D1M7	Fkbp11	Peptidyl-prolyl cis-trans isomerase FKBP11	FALSE	TRUE	183	56	76	0.70399	0.538712	0.369502	7
Q3UVK0	Ermp1	Endoplasmic reticulum metallopeptidase 1	FALSE	TRUE	22	122	12	0.709741	0.438999	0.637953	7
Q8BXA5	Clptm1l	Cleft lip and palate transmembrane protein 1-like protein	FALSE	TRUE	19	7	9	0.664179	0.404428	0.578849	7
Q3TFD2	Lpcat1	Lysophosphatidylcholine acyltransferase 1	FALSE	TRUE	9	8	6	0.655762	0.42902	0.648937	7
Q9CYN2	Spcs2	Signal peptidase complex subunit 2	FALSE	TRUE	248	110	115	0.614341	0.428233	0.667055	7
Q9CR67	Tmem33	Transmembrane protein 33	FALSE	TRUE	15	17	11	0.589368	0.491055	0.77436	7
Q9D024	Ccdc47	Coiled-coil domain-containing protein 47	FALSE	TRUE	191	158	182	0.568711	0.358692	0.638518	7
Q9CXY9	Pigk	GPI-anchor transamidase	FALSE	TRUE	112	75	34	0.553445	0.442209	0.651923	7
P59481	Lman2l	VIP36-like protein	FALSE	TRUE	27	32	11	0.653299	0.385309	0.748421	7
Q8BLF1	Nceh1	Neutral cholesterol ester hydrolase 1	FALSE	TRUE	40	18	32	0.625884	0.489679	0.82814	7
P36371	Tap2	Antigen peptide transporter 2	FALSE	TRUE	93	44	62	0.569477	0.559125	0.597679	7
Q8BRH0	Tmtc3	Transmembrane and TPR repeat-containing protein 3	FALSE	TRUE	109	45	38	0.542974	0.41686	0.640784	7
P97363	Sptlc2	Serine palmitoyltransferase 2	FALSE	TRUE	139	88	69	0.506549	0.346446	0.598585	7
Q9EP72	Emc7	ER membrane protein complex subunit 7	FALSE	TRUE	119	91	38	0.483085	0.506279	0.600594	7
P47740	Aldh3a2	Fatty aldehyde dehydrogenase	FALSE	TRUE	115	124	43	0.479917	0.538067	0.624635	7
Q3TDQ1	Stt3b	Dolichyl-diphosphooligosaccharide--protein glycosyltransferase subunit STT3B	FALSE	TRUE	119	61	31	0.477081	0.371861	0.581873	7
Q9CQN6	Tmem14c	Transmembrane protein 14C	FALSE	TRUE	10	48	17	0.47251	0.557973	0.662263	7
Q9D7N9	Apmap	Adipocyte plasma membrane-associated protein	FALSE	TRUE	137	563	57	0.470894	0.433127	0.769243	7
Q6GQT9	Nomo1	Nodal modulator 1	FALSE	TRUE	519	283	181	0.469451	0.388524	0.615624	7
Q9WUQ2	Preb	Prolactin regulatory element-binding protein	FALSE	TRUE	132	91	63	0.459441	0.487935	0.553153	7
Q9Z2G6	Sel1l	Protein sel-1 homolog 1	FALSE	TRUE	156	153	57	0.445952	0.425896	0.634695	7
Q9DBE8	Alg2	Alpha-1,3/1,6-mannosyltransferase ALG2	FALSE	TRUE	131	114	74	0.432381	0.494248	0.710209	7
Q8R0X7	Sgpl1	Sphingosine-1-phosphate lyase 1	FALSE	TRUE	251	127	90	0.430435	0.460452	0.595952	7
O88455	Dhcr7	7-dehydrocholesterol reductase	FALSE	TRUE	6	16	7	0.424719	0.408822	0.64858	7
Q9DBS1	Tmem43	Transmembrane protein 43	TRUE	TRUE	644	278	189	0.738834	0.660788	0.534874	7
A6X919	Dpy19l1	Probable C-mannosyltransferase DPY19L1	FALSE	TRUE	32	8	17	0.636429	0.679917	0.531133	7
Q8VHE0	Sec63	Translocation protein SEC63 homolog	FALSE	TRUE	134	109	39	0.601381	0.50989	0.502584	7
Q8BSY0	Asph	Aspartyl/asparaginyl beta-hydroxylase	FALSE	TRUE	287	194	182	0.598068	0.378778	0.462589	7
Q9EPE9	Atp13a1	Manganese-transporting ATPase 13A1	FALSE	TRUE	243	186	108	0.594768	0.391976	0.452802	7
Q3UN02	Lclat1	Lysocardiolipin acyltransferase 1	FALSE	TRUE	70	56	32	0.544604	0.353736	0.595812	7
Q6NWW9	Fndc3b	Fibronectin type III domain-containing protein 3B	FALSE	TRUE	131	32	46	0.521363	0.591671	0.636195	7
Q6ZQI3	Mlec	Malectin	FALSE	TRUE	386	253	137	0.512222	0.39874	0.526181	7
Q80W54	Zmpste24	CAAX prenyl protease 1 homolog	FALSE	TRUE	172	93	66	0.481677	0.40282	0.62597	7
Q61263	Soat1	Sterol O-acyltransferase 1	FALSE	TRUE	51	66	42	0.522342	0.78005	0.677791	7
Q99KI3	Emc3	ER membrane protein complex subunit 3	FALSE	TRUE	81	83	22	0.512254	0.425723	0.489759	7
Q6ZWQ0	Syne2	Nesprin-2	TRUE	TRUE	200	156	23	0.990824	0.893211	1	8
Q8K3Z9	Pom121	Nuclear envelope pore membrane protein POM 121	TRUE	TRUE	51	49	33	0.990009	0.938691	1	8
Q4FZC9	Syne3	Nesprin-3	TRUE	TRUE	132	145	73	0.979371	0.894667	1	8
Q6ZWR6	Syne1	Nesprin-1	TRUE	TRUE	229	70	129	0.971847	0.925595	0.979625	8
Q9D666	Sun1	SUN domain-containing protein 1	TRUE	TRUE	190	231	223	0.965577	0.833801	0.976783	8
Q9WU40	Lemd3	Inner nuclear membrane protein Man1	TRUE	TRUE	117	86	85	0.961364	0.943832	1	8
Q8BJS4	Sun2	SUN domain-containing protein 2	TRUE	TRUE	333	359	255	0.91798	0.856284	0.979284	8
Q8BRG8	Tmem209	Transmembrane protein 209	TRUE	TRUE	56	61	54	0.903862	0.879383	0.900577	8
Q6DVA0	Lemd2	LEM domain-containing protein 2	TRUE	TRUE	79	83	38	0.854675	0.668287	0.980978	8
Q8VCB1	Ndc1	Nucleoporin NDC1	TRUE	TRUE	98	80	21	0.674122	0.740816	0.896719	8
Q8BH07	Arl6ip6	ADP-ribosylation factor-like protein 6-interacting protein 6	FALSE	TRUE	15	8	8	1	0.863072	1	8
Q8BN21	Vrk2	Serine/threonine-protein kinase VRK2	FALSE	TRUE	14	16	6	0.933302	0.730169	0.907452	8
Q6ZPR5	Smpd4	Sphingomyelin phosphodiesterase 4	FALSE	TRUE	42	54	47	0.9327	0.895236	0.983445	8
Q8C0L0	Tmx4	Thioredoxin-related transmembrane protein 4	FALSE	TRUE	31	19	26	0.932352	0.7925	0.844175	8
Q9D2V8	Mfsd10	Major facilitator superfamily domain-containing protein 10	FALSE	TRUE	21	29	5	0.8988	0.68708	0.886931	8
Q9WTK3	Gpaa1	Glycosylphosphatidylinositol anchor attachment 1 protein	FALSE	TRUE	14	9	10	0.671657	0.595264	0.944521	8

### Sheet: Peptide squences
Supplementary Table S3
Protein	Uniprot ACC	Peptide sequence	U2	U3	U4	A2	A4	M1	M3
Arl6ip6	Q8BH07	DLRAEFSAR	2		1			1
		QVTPGPATRPGYSDYTQGDSWGEGEGDEDEGCDQVAR	1	1	1	1		2
		QVTPGPATRPGYSDYTQGDSWGEGEGDEDEGCDQVARDLR	1
		RQVTPGPATRPGYSDYTQGDSWGEGEGDEDEGCDQVAR		1	4	2	3	1
		VGDGSPVLPDK			1			1	1
		VGDGSPVLPDKR		1	1		2	1	1
Mfsd10	Q9D2V8	ASSVTLGFHTAAHLLSPLALLR							1
		EQDPLYGSWQR			3				1
		FAAVTHSQDPPAEHR		1	6	15	7
		GNVNLSTAIVADLGSPPTR			6		2
		GVDWFASAIGMPAEK			5		1		3
		HGREQDPLYGSWQR				2	2
Itprip	Q3TNL8	AKLEEDMLCLLYGK		4	3
		ALPEGACHLSCLQIASFLLSK				3	2
		LEEEVSRLEAEK							2
		RAEPLNLFRPFVLQR						4
		TLYRNTVDSFYEMLKNAPALISEYSLHVPSVR						1
		VTLADGNPLGCVCGK			1			1
Smpd4	Q6ZPR5	ASIQENVLPDSPLYHNK			6	3	3	2
		GEQLFLEPELIIPHR				2	1
		LEVLHYR			2
		LFTVTTSFLSPWPPVVTDASFK			1	4	18		6
		LQAEDYNFDFPVSCLPGPVK			13		5	6	4
		LVYKLQAEDYNFDFPVSCLPGPVK				2
		SHVYSLEGQDCK			2		1
		SISDQYVESPTGR							2
		TPAMPFASYGLHTSLLK		2		2	6	6
		TPAMPFASYGLHTSLLKR		1				16	1
		TSDCAYFTLVDRYLSWFLPTEGSVPPPLCSSPGGSSPSPAPR				2	1
		VFAQPNLAEMIQKGEQLFLEPELIIPHR					1
		VNPVEYSTAMEFLDPSGPMMK			15		3		4
Tmx4	Q8C0L0	AVVKEGSVSPKEDGAHPADTQDVVEDALR	2
		AVVKEGSVSPKEDGAHPADTQDVVEDALRQR	4
		EDGAHPADTQDVVEDALR			6		2	3	2
		EGLEQAALPAEESR			2		2		1
		EGSVSPKEDGAHPADTQDVVEDALR	3	3	7	3	3	11	2
		EGSVSPKEDGAHPADTQDVVEDALRQR	2		1
		FFVTTLPAFFHAK			1		6	1	5
		VDVIQEPGLSGR							1
		VDVIQEPGLSGRFFVTTLPAFFHAK					1
		YRGPGIYEDLQNYILEK				2
Vrk2	Q8BN21	AANLLLDFTNPDR			1				1
		ILNPDGVPLGPLEFSTK	1		4		5		2
		KILNPDGVPLGPLEFSTK				2
		KLDYLGIPVFYGFGLTDFK				2	1
		QREEQEDSQPTMLQSRPAAPENSR	1
		TNLLDELPESVLK			1		1		2
		WAPSGSSCSELVK			1
		YKLPVPLPEGK	4		1	1	3		1
		YLMYVHNLAYDDKPDYQK					1
